# *ARID2* deficiency promotes tumor progression and is associated with higher sensitivity to PARP inhibition in lung cancer

**DOI:** 10.1101/2020.01.10.898726

**Authors:** Thaidy Moreno, Laura González-Silva, Beatriz Monterde, Isabel Betancor-Fernández, Carlos Revilla, Antonio Agraz-Doblas, Javier Freire, Pablo Isidro, Laura Quevedo, Santiago Montes-Moreno, Laura Cereceda, Aurora Astudillo, Berta Casar, Piero Crespo, Cristina Morales Torres, Paola Scaffidi, Javier Gomez-Roman, Eduardo Salido, Ignacio Varela

## Abstract

The survival rate in lung cancer remains stubbornly low and there is an urgent need for the identification of new therapeutic targets. Last decade’s research has evidenced a clear role of chromatin structure in cancer development and several members of the SWI/SNF chromatin remodeling complexes have been described altered in different tumor types. Nevertheless, the precise mechanisms of their impact on cancer progression, as well as the application of this knowledge to cancer patient management are largely unknown.

In this study, we have performed targeted sequencing of a cohort of lung cancer patients on genes involved in chromatin structure, as well as functional experiments to identify the molecular mechanisms linking alterations of chromatin remodeling genes and tumor development.

We have identified ARID2 production loss in 20% of lung cancer patients. Additionally, we have shown that ARID2-deficiency provokes profound chromatin structural changes, alters the transcriptional programme and impairs DNA repair which bolster the proliferative and metastatic potential of the cells both *in vitro* and *in vivo*. Moreover, we have demonstrated that ARID2 deficiency significantly affects the sensitivity of the cells to PARP inhibition.

All these results support that *ARID2* is a *bona-fide* tumor suppressor gene in lung cancer that might be exploited therapeutically.
