## Supplementary Table 1 for "*ARID2* deficiency promotes tumor progression and is associated with higher sensitivity to PARP inhibition in lung cancer"

### Sheet: Sheet1
Suppl. Table 1: List of samples used in the study. Sample origin (HUMV-> Hospital Universitario Marqués de Valdecilla, HUCA -> Hospital Universitario Central de Asturias, HUC -> Hospital Universitario de Canarias), Diagnosis and use (original or validation screening) is indicated for each case.
Diagnostic	Tumor code	Normal code	Source	Screening
Lung Adenocarcinoma	48041109	48041110	HUMV	Original screening
Lung Adenocarcinoma	48041135	48041134	HUMV	Original screening
Lung Adenocarcinoma	48041217	48041216	HUMV	Original screening
Lung Adenocarcinoma	48041412	48041411	HUMV	Original screening
Lung Adenocarcinoma	48041594	48041593	HUMV	Original screening
Lung Adenocarcinoma	48041645	48041644	HUMV	Original screening
Lung Adenocarcinoma	48050422	48050421	HUMV	Original screening
Lung Adenocarcinoma	48050558	48050558	HUMV	Original screening
Lung Adenocarcinoma	48050948	48050947	HUMV	Original screening
Lung Adenocarcinoma	48050999	48051000	HUMV	Original screening
Lung Adenocarcinoma	48051003	-	HUMV	Original screening
Lung Adenocarcinoma	48051036	48051035	HUMV	Original screening
Lung Adenocarcinoma	48051091	48051090	HUMV	Original screening
Lung Adenocarcinoma	48051091	48051090	HUMV	Original screening
Lung Adenocarcinoma	48051093	-	HUMV	Original screening
Lung Adenocarcinoma	48051097	-	HUMV	Original screening
Lung Adenocarcinoma	48051434	48051433	HUMV	Original screening
Lung Adenocarcinoma	48051455	48051454	HUMV	Original screening
Lung Adenocarcinoma	48070388	48070388	HUMV	Original screening
Lung Adenocarcinoma	48080781	48080781	HUMV	Original screening
Lung Adenocarcinoma	48080789	48080789	HUMV	Original screening
Lung Adenocarcinoma	48080805	48080805	HUMV	Original screening
Lung Adenocarcinoma	48080823	48080823	HUMV	Original screening
Lung Adenocarcinoma	48990227	48990228	HUMV	Original screening
Lung Adenocarcinoma	14.023 PUT1	14.023 PUN1	HUCA	Original screening
Lung Adenocarcinoma	14.023 PUT13	14.023 PUN13	HUCA	Original screening
Lung Adenocarcinoma	14.023 PUT14	14.023 PUN14	HUCA	Original screening
Lung Adenocarcinoma	14.023 PUT15	14.023 PUN15	HUCA	Original screening
Lung Adenocarcinoma	14.023 PUT16	14.023 PUN16	HUCA	Original screening
Lung Adenocarcinoma	14.023 PUT17	14.023 PUN17	HUCA	Original screening
Lung Adenocarcinoma	14.023 PUT18	14.023 PUN18	HUCA	Original screening
Lung Adenocarcinoma	14.023 PUT19	14.023 PUN19	HUCA	Original screening
Lung Adenocarcinoma	14.023 PUT2	14.023 PUN2	HUCA	Original screening
Lung Adenocarcinoma	14.023 PUT3	14.023 PUN3	HUCA	Original screening
Lung Adenocarcinoma	14.023 PUT5	14.023 PUN5	HUCA	Original screening
Lung Adenocarcinoma	14.023 PUT6	14.023 PUN6	HUCA	Original screening
Lung Adenocarcinoma	14.023 PUT7	14.023 PUN7	HUCA	Original screening
Lung Adenocarcinoma	14.023 PUT8	14.023 PUN8	HUCA	Original screening
Lung Adenocarcinoma	14.023 PUT9	14.023 PUN9	HUCA	Original screening
Lung Adenocarcinoma	48080787-2	48080787	HUMV	Original screening
Lung Adenocarcinoma	E-1013	-	HUC	ARID2-mutation validation screening
Lung Adenocarcinoma	E-1042	-	HUC	ARID2-mutation validation screening
Lung Adenocarcinoma	E-1043	-	HUC	ARID2-mutation validation screening
Lung Adenocarcinoma	E-1051	-	HUC	ARID2-mutation validation screening
Lung Adenocarcinoma	E-1076	-	HUC	ARID2-mutation validation screening
Lung Adenocarcinoma	E-1086	-	HUC	ARID2-mutation validation screening
Lung Adenocarcinoma	E-1089	-	HUC	ARID2-mutation validation screening
Lung Adenocarcinoma	E-1093	-	HUC	ARID2-mutation validation screening
Lung Adenocarcinoma	E-1102	-	HUC	ARID2-mutation validation screening
Lung Adenocarcinoma	E-1104	-	HUC	ARID2-mutation validation screening
Lung Adenocarcinoma	E-1106	-	HUC	ARID2-mutation validation screening
Lung Adenocarcinoma	E-1112	-	HUC	ARID2-mutation validation screening
Lung Adenocarcinoma	E-1114	-	HUC	ARID2-mutation validation screening
Lung Adenocarcinoma	E-1143	-	HUC	ARID2-mutation validation screening
Lung Adenocarcinoma	E-1163	-	HUC	ARID2-mutation validation screening
Lung Adenocarcinoma	E-1189	-	HUC	ARID2-mutation validation screening
Lung Adenocarcinoma	E-1199	-	HUC	ARID2-mutation validation screening
Lung Adenocarcinoma	E-1200	-	HUC	ARID2-mutation validation screening
Lung Adenocarcinoma	E-1219	-	HUC	ARID2-mutation validation screening
Lung Adenocarcinoma	E-1227	-	HUC	ARID2-mutation validation screening
Lung Adenocarcinoma	E-1230	-	HUC	ARID2-mutation validation screening
Lung Adenocarcinoma	E-1239	-	HUC	ARID2-mutation validation screening
Lung Adenocarcinoma	E-1240	-	HUC	ARID2-mutation validation screening
Lung Adenocarcinoma	E-1242	-	HUC	ARID2-mutation validation screening
Lung Adenocarcinoma	E-1252	-	HUC	ARID2-mutation validation screening
Lung Adenocarcinoma	E-1290	-	HUC	ARID2-mutation validation screening
Lung Adenocarcinoma	E-1304	-	HUC	ARID2-mutation validation screening
Lung Adenocarcinoma	E-1307	-	HUC	ARID2-mutation validation screening
Lung Adenocarcinoma	E-1320	-	HUC	ARID2-mutation validation screening
Lung Adenocarcinoma	E-1327	-	HUC	ARID2-mutation validation screening
Lung Adenocarcinoma	E-1339	-	HUC	ARID2-mutation validation screening
Lung Adenocarcinoma	E-1340	-	HUC	ARID2-mutation validation screening
Lung Adenocarcinoma	E-1357	-	HUC	ARID2-mutation validation screening
Lung Adenocarcinoma	E-1358	-	HUC	ARID2-mutation validation screening
Lung Adenocarcinoma	E-1364	-	HUC	ARID2-mutation validation screening
Lung Adenocarcinoma	E-1380	-	HUC	ARID2-mutation validation screening
Lung Adenocarcinoma	E-1442	-	HUC	ARID2-mutation validation screening
Lung Adenocarcinoma	E-1452	-	HUC	ARID2-mutation validation screening
Lung Adenocarcinoma	E-1453	-	HUC	ARID2-mutation validation screening
Lung Adenocarcinoma	E-1472-1	-	HUC	ARID2-mutation validation screening
Lung Adenocarcinoma	E-1472-2	-	HUC	ARID2-mutation validation screening
Lung Adenocarcinoma	E-1480	-	HUC	ARID2-mutation validation screening
Lung Adenocarcinoma	E-1483	-	HUC	ARID2-mutation validation screening
Lung Adenocarcinoma	E-1489	-	HUC	ARID2-mutation validation screening
Lung Adenocarcinoma	E-1505	-	HUC	ARID2-mutation validation screening
Lung Adenocarcinoma	E-1506	-	HUC	ARID2-mutation validation screening
Lung Adenocarcinoma	E-1511	-	HUC	ARID2-mutation validation screening
Lung Adenocarcinoma	E-1513	-	HUC	ARID2-mutation validation screening
Lung Adenocarcinoma	E-1515	-	HUC	ARID2-mutation validation screening
Lung Adenocarcinoma	E-491	-	HUC	ARID2-mutation validation screening
Lung Adenocarcinoma	E-492	-	HUC	ARID2-mutation validation screening
Lung Adenocarcinoma	E-493	-	HUC	ARID2-mutation validation screening
Lung Adenocarcinoma	E-503	-	HUC	ARID2-mutation validation screening
Lung Adenocarcinoma	E-505	-	HUC	ARID2-mutation validation screening
Lung Adenocarcinoma	E-514	-	HUC	ARID2-mutation validation screening
Lung Adenocarcinoma	E-518	-	HUC	ARID2-mutation validation screening
Lung Adenocarcinoma	E-534	-	HUC	ARID2-mutation validation screening
Lung Adenocarcinoma	E-536	-	HUC	ARID2-mutation validation screening
Lung Adenocarcinoma	E-543	-	HUC	ARID2-mutation validation screening
Lung Adenocarcinoma	E-547	-	HUC	ARID2-mutation validation screening
Lung Adenocarcinoma	E-572	-	HUC	ARID2-mutation validation screening
Lung Adenocarcinoma	E-578	-	HUC	ARID2-mutation validation screening
Lung Adenocarcinoma	E-586	-	HUC	ARID2-mutation validation screening
Lung Adenocarcinoma	E-588	-	HUC	ARID2-mutation validation screening
Lung Adenocarcinoma	E-591	-	HUC	ARID2-mutation validation screening
Lung Adenocarcinoma	E-605	-	HUC	ARID2-mutation validation screening
Lung Adenocarcinoma	E-613	-	HUC	ARID2-mutation validation screening
Lung Adenocarcinoma	E-614	-	HUC	ARID2-mutation validation screening
Lung Adenocarcinoma	E-618	-	HUC	ARID2-mutation validation screening
Lung Adenocarcinoma	E-624	-	HUC	ARID2-mutation validation screening
Lung Adenocarcinoma	E-627	-	HUC	ARID2-mutation validation screening
Lung Adenocarcinoma	E-629	-	HUC	ARID2-mutation validation screening
Lung Adenocarcinoma	E-642	-	HUC	ARID2-mutation validation screening
Lung Adenocarcinoma	E-644	-	HUC	ARID2-mutation validation screening
Lung Adenocarcinoma	E-646	-	HUC	ARID2-mutation validation screening
Lung Adenocarcinoma	E-654	-	HUC	ARID2-mutation validation screening
Lung Adenocarcinoma	E-657	-	HUC	ARID2-mutation validation screening
Lung Adenocarcinoma	E-658	-	HUC	ARID2-mutation validation screening
Lung Adenocarcinoma	E-661	-	HUC	ARID2-mutation validation screening
Lung Adenocarcinoma	E-662	-	HUC	ARID2-mutation validation screening
Lung Adenocarcinoma	E-668	-	HUC	ARID2-mutation validation screening
Lung Adenocarcinoma	E-670	-	HUC	ARID2-mutation validation screening
Lung Adenocarcinoma	E-671	-	HUC	ARID2-mutation validation screening
Lung Adenocarcinoma	E-688	-	HUC	ARID2-mutation validation screening
Lung Adenocarcinoma	E-695	-	HUC	ARID2-mutation validation screening
Lung Adenocarcinoma	E-697	-	HUC	ARID2-mutation validation screening
Lung Adenocarcinoma	E-708	-	HUC	ARID2-mutation validation screening
Lung Adenocarcinoma	E-714	-	HUC	ARID2-mutation validation screening
Lung Adenocarcinoma	E-718	-	HUC	ARID2-mutation validation screening
Lung Adenocarcinoma	E-729	-	HUC	ARID2-mutation validation screening
Lung Adenocarcinoma	E-732	-	HUC	ARID2-mutation validation screening
Lung Adenocarcinoma	E-735	-	HUC	ARID2-mutation validation screening
Lung Adenocarcinoma	E-741	-	HUC	ARID2-mutation validation screening
Lung Adenocarcinoma	E-744	-	HUC	ARID2-mutation validation screening
Lung Adenocarcinoma	E-749	-	HUC	ARID2-mutation validation screening
Lung Adenocarcinoma	E-753	-	HUC	ARID2-mutation validation screening
Lung Adenocarcinoma	E-756	-	HUC	ARID2-mutation validation screening
Lung Adenocarcinoma	E-760	-	HUC	ARID2-mutation validation screening
Lung Adenocarcinoma	E-762	-	HUC	ARID2-mutation validation screening
Lung Adenocarcinoma	E-764	-	HUC	ARID2-mutation validation screening
Lung Adenocarcinoma	E-765	-	HUC	ARID2-mutation validation screening
Lung Adenocarcinoma	E-766	-	HUC	ARID2-mutation validation screening
Lung Adenocarcinoma	E-769	-	HUC	ARID2-mutation validation screening
Lung Adenocarcinoma	E-770	-	HUC	ARID2-mutation validation screening
Lung Adenocarcinoma	E-771	-	HUC	ARID2-mutation validation screening
Lung Adenocarcinoma	E-775	-	HUC	ARID2-mutation validation screening
Lung Adenocarcinoma	E-785	-	HUC	ARID2-mutation validation screening
Lung Adenocarcinoma	E-789	-	HUC	ARID2-mutation validation screening
Lung Adenocarcinoma	E-795	-	HUC	ARID2-mutation validation screening
Lung Adenocarcinoma	E-796	-	HUC	ARID2-mutation validation screening
Lung Adenocarcinoma	E-797	-	HUC	ARID2-mutation validation screening
Lung Adenocarcinoma	E-804	-	HUC	ARID2-mutation validation screening
Lung Adenocarcinoma	E-805	-	HUC	ARID2-mutation validation screening
Lung Adenocarcinoma	E-819	-	HUC	ARID2-mutation validation screening
Lung Adenocarcinoma	E-820	-	HUC	ARID2-mutation validation screening
Lung Adenocarcinoma	E-828	-	HUC	ARID2-mutation validation screening
Lung Adenocarcinoma	E-829	-	HUC	ARID2-mutation validation screening
Lung Adenocarcinoma	E-833	-	HUC	ARID2-mutation validation screening
Lung Adenocarcinoma	E-835	-	HUC	ARID2-mutation validation screening
Lung Adenocarcinoma	E-840	-	HUC	ARID2-mutation validation screening
Lung Adenocarcinoma	E-845	-	HUC	ARID2-mutation validation screening
Lung Adenocarcinoma	E-847	-	HUC	ARID2-mutation validation screening
Lung Adenocarcinoma	E-851	-	HUC	ARID2-mutation validation screening
Lung Adenocarcinoma	E-855	-	HUC	ARID2-mutation validation screening
Lung Adenocarcinoma	E-856	-	HUC	ARID2-mutation validation screening
Lung Adenocarcinoma	E-857	-	HUC	ARID2-mutation validation screening
Lung Adenocarcinoma	E-867	-	HUC	ARID2-mutation validation screening
Lung Adenocarcinoma	E-875	-	HUC	ARID2-mutation validation screening
Lung Adenocarcinoma	E-876	-	HUC	ARID2-mutation validation screening
Lung Adenocarcinoma	E-877	-	HUC	ARID2-mutation validation screening
Lung Adenocarcinoma	E-880	-	HUC	ARID2-mutation validation screening
Lung Adenocarcinoma	E-883	-	HUC	ARID2-mutation validation screening
Lung Adenocarcinoma	E-898	-	HUC	ARID2-mutation validation screening
Lung Adenocarcinoma	E-900	-	HUC	ARID2-mutation validation screening
Lung Adenocarcinoma	E-901	-	HUC	ARID2-mutation validation screening
Lung Adenocarcinoma	E-909	-	HUC	ARID2-mutation validation screening
Lung Adenocarcinoma	E-914	-	HUC	ARID2-mutation validation screening
Lung Adenocarcinoma	E-915	-	HUC	ARID2-mutation validation screening
Lung Adenocarcinoma	E-917	-	HUC	ARID2-mutation validation screening
Lung Adenocarcinoma	E-928	-	HUC	ARID2-mutation validation screening
Lung Adenocarcinoma	E-929	-	HUC	ARID2-mutation validation screening
Lung Adenocarcinoma	E-936	-	HUC	ARID2-mutation validation screening
Lung Adenocarcinoma	E-938	-	HUC	ARID2-mutation validation screening
Lung Adenocarcinoma	E-947	-	HUC	ARID2-mutation validation screening
Lung Adenocarcinoma	E-950	-	HUC	ARID2-mutation validation screening
Normal Lung Tissue	-	48051097	HUMV	Original screening
Normal Lung Tissue	-	48050316	HUMV	Original screening
Normal Lung Tissue	-	48050815	HUMV	Original screening
Normal Lung Tissue	-	48051001	HUMV	Original screening
Normal Lung Tissue	-	48051035	HUMV	Original screening
Normal Lung Tissue	-	48000286	HUMV	Original screening
Normal Lung Tissue	-	48021173	HUMV	Original screening
Normal Lung Tissue	-	48040195	HUMV	Original screening
Normal Lung Tissue	-	48980108	HUMV	Original screening
Normal Lung Tissue	-	48041134	HUMV	Original screening
Normal Lung Tissue	-	48080805	HUMV	Original screening
Normal Lung Tissue	-	48041411	HUMV	Original screening
Normal Lung Tissue	-	48000358	HUMV	Original screening
Normal Lung Tissue	-	48990005	HUMV	Original screening
Normal Lung Tissue	-	48990043	HUMV	Original screening
Normal Lung Tissue	-	48041110	HUMV	Original screening
Normal Lung Tissue	-	48080823	HUMV	Original screening
Normal Lung Tissue	-	48080787	HUMV	Original screening
Normal Lung Tissue	-	48041216	HUMV	Original screening
Normal Lung Tissue	-	48080789	HUMV	Original screening
Normal Lung Tissue	-	48051433	HUMV	Original screening
Normal Lung Tissue	-	48051035	HUMV	Original screening
Normal Lung Tissue	-	48041644	HUMV	Original screening
Normal Lung Tissue	-	48080781	HUMV	Original screening
Normal Lung Tissue	-	48051090	HUMV	Original screening
Normal Lung Tissue	-	48041593	HUMV	Original screening
Normal Lung Tissue	-	48051097	HUMV	Original screening
Normal Lung Tissue	-	48050142	HUMV	Original screening
Normal Lung Tissue	-	48050171	HUMV	Original screening
Normal Lung Tissue	-	48050186	HUMV	Original screening
Normal Lung Tissue	-	48050421	HUMV	Original screening
Normal Lung Tissue	-	48050558	HUMV	Original screening
Normal Lung Tissue	-	48050717	HUMV	Original screening
Normal Lung Tissue	-	48050947	HUMV	Original screening
Normal Lung Tissue	-	48051000	HUMV	Original screening
Normal Lung Tissue	-	48051053	HUMV	Original screening
Normal Lung Tissue	-	48051090	HUMV	Original screening
Normal Lung Tissue	-	48051454	HUMV	Original screening
Normal Lung Tissue	-	48070021	HUMV	Original screening
Normal Lung Tissue	-	48070374	HUMV	Original screening
Normal Lung Tissue	-	48070388	HUMV	Original screening
Normal Lung Tissue	-	48000067	HUMV	Original screening
Normal Lung Tissue	-	48010865	HUMV	Original screening
Normal Lung Tissue	-	48020619	HUMV	Original screening
Normal Lung Tissue	-	48021343	HUMV	Original screening
Normal Lung Tissue	-	48030119	HUMV	Original screening
Normal Lung Tissue	-	48030240	HUMV	Original screening
Normal Lung Tissue	-	48030246	HUMV	Original screening
Normal Lung Tissue	-	48031267	HUMV	Original screening
Normal Lung Tissue	-	48031272	HUMV	Original screening
Normal Lung Tissue	-	48031389	HUMV	Original screening
Normal Lung Tissue	-	48040691	HUMV	Original screening
Normal Lung Tissue	-	48050193	HUMV	Original screening
Normal Lung Tissue	-	48070456	HUMV	Original screening
Normal Lung Tissue	-	48080215	HUMV	Original screening
Normal Lung Tissue	-	48080283	HUMV	Original screening
Normal Lung Tissue	-	48080381	HUMV	Original screening
Normal Lung Tissue	-	48080418	HUMV	Original screening
Normal Lung Tissue	-	48100665	HUMV	Original screening
Normal Lung Tissue	-	48100761	HUMV	Original screening
Normal Lung Tissue	-	48120074	HUMV	Original screening
Normal Lung Tissue	-	48120581	HUMV	Original screening
Normal Lung Tissue	-	48120973	HUMV	Original screening
Normal Lung Tissue	-	48121110	HUMV	Original screening
Normal Lung Tissue	-	48140628	HUMV	Original screening
Normal Lung Tissue	-	48120900	HUMV	Original screening
Normal Lung Tissue	-	48990228	HUMV	Original screening
Normal Lung Tissue	-	14.023 PUN1	HUCA	Original screening
Normal Lung Tissue	-	14.023 PUN2	HUCA	Original screening
Normal Lung Tissue	-	14.023 PUN3	HUCA	Original screening
Normal Lung Tissue	-	14.023 PUN4	HUCA	Original screening
Normal Lung Tissue	-	14.023 PUN5	HUCA	Original screening
Normal Lung Tissue	-	14.023 PUN6	HUCA	Original screening
Normal Lung Tissue	-	14.023 PUN7	HUCA	Original screening
Normal Lung Tissue	-	14.023 PUN8	HUCA	Original screening
Normal Lung Tissue	-	14.023 PUN9	HUCA	Original screening
Normal Lung Tissue	-	14.023 PUN10	HUCA	Original screening
Normal Lung Tissue	-	14.023 PUN11	HUCA	Original screening
Normal Lung Tissue	-	14.023 PUN12	HUCA	Original screening
Normal Lung Tissue	-	14.023 PUN13	HUCA	Original screening
Normal Lung Tissue	-	14.023 PUN14	HUCA	Original screening
Normal Lung Tissue	-	14.023 PUN15	HUCA	Original screening
Normal Lung Tissue	-	14.023 PUN16	HUCA	Original screening
Normal Lung Tissue	-	14.023 PUN17	HUCA	Original screening
Normal Lung Tissue	-	14.023 PUN18	HUCA	Original screening
Normal Lung Tissue	-	14.023 PUN19	HUCA	Original screening
Normal Lung Tissue	-	14.023 PUN20	HUCA	Original screening
Small-cell lung carcinoma	48000066	48000067	HUMV	Original screening
Small-cell lung carcinoma	48000359	48000358	HUMV	Original screening
Small-cell lung carcinoma	48010866	48010865	HUMV	Original screening
Small-cell lung carcinoma	48020618	48020619	HUMV	Original screening
Small-cell lung carcinoma	48021342	48021343	HUMV	Original screening
Small-cell lung carcinoma	48030120	48030119	HUMV	Original screening
Small-cell lung carcinoma	48030239	48030240	HUMV	Original screening
Small-cell lung carcinoma	48030245	48030246	HUMV	Original screening
Small-cell lung carcinoma	48030924	-	HUMV	Original screening
Small-cell lung carcinoma	48031268	48031267	HUMV	Original screening
Small-cell lung carcinoma	48031273	48031272	HUMV	Original screening
Small-cell lung carcinoma	48031390	48031389	HUMV	Original screening
Small-cell lung carcinoma	48040692	48040691	HUMV	Original screening
Small-cell lung carcinoma	48050194	48050193	HUMV	Original screening
Small-cell lung carcinoma	48070456	48070456	HUMV	Original screening
Small-cell lung carcinoma	48080215	48080215	HUMV	Original screening
Small-cell lung carcinoma	48080283	48080283	HUMV	Original screening
Small-cell lung carcinoma	48080381	48080381	HUMV	Original screening
Small-cell lung carcinoma	48080418	48080418	HUMV	Original screening
Small-cell lung carcinoma	48100665	48100665	HUMV	Original screening
Small-cell lung carcinoma	48100761	48100761	HUMV	Original screening
Small-cell lung carcinoma	48120074	48120074	HUMV	Original screening
Small-cell lung carcinoma	48120581	48120581	HUMV	Original screening
Small-cell lung carcinoma	48120900	48120900	HUMV	Original screening
Small-cell lung carcinoma	48120973	48120973	HUMV	Original screening
Small-cell lung carcinoma	48121110	48121110	HUMV	Original screening
Small-cell lung carcinoma	48140628	48140628	HUMV	Original screening
Small-cell lung carcinoma	48990006	48990005	HUMV	Original screening
Small-cell lung carcinoma	48990042	48990043	HUMV	Original screening
squamous cell carcinoma	48050143	48050142	HUMV	Original screening
squamous cell carcinoma	48050172	48050171	HUMV	Original screening
squamous cell carcinoma	48050187	48050186	HUMV	Original screening
squamous cell carcinoma	48050718	48050717	HUMV	Original screening
squamous cell carcinoma	48051054	48051053	HUMV	Original screening
squamous cell carcinoma	48070021	48070021	HUMV	Original screening
squamous cell carcinoma	48070374	48070374	HUMV	Original screening
squamous cell carcinoma	14.023 PUT10	14.023 PUN10	HUCA	Original screening
squamous cell carcinoma	14.023 PUT11	14.023 PUN11	HUCA	Original screening
squamous cell carcinoma	14.023 PUT12	14.023 PUN12	HUCA	Original screening
squamous cell carcinoma	14.023 PUT20	14.023 PUN20	HUCA	Original screening
squamous cell carcinoma	14.023 PUT4	14.023 PUN4	HUCA	Original screening
