## Supplementary Table 2 for "*ARID2* deficiency promotes tumor progression and is associated with higher sensitivity to PARP inhibition in lung cancer"

### Sheet: Chromatin
Suppl. Table 2: List of genes which coding region was included in the original screening.
GENE SYMBOL
ACTB
ACTL6A
ACTL6B
ACTR5
AEBP2
APC
ARID1A
ARID1B
ARID2
ARID4A
ASH1L
ASH2L
ASXL1
ATF7IP
ATM
ATRX
AXIN1
BAG6
BANF1
BAP1
BATF
BAZ1A
BAZ1B
BAZ2A
BCL11A
BCL11B
BCL7A
BCL7C
BPTF
BRAF
BRD4
BRD7
BRD8
BRD9
BRPF1
CBX2
CBX4
CBX6
CBX8
CDH1
CDK2AP1
CHAF1A
CHD1
CHD2
CHD3
CHD4
CHD5
CHD6
CHD7
CHD8
CREBBP
CTCF
CTCFL
CTNNB1
CXXC1
DAXX
DDX17
DDX3X
DDX5
DMAP1
DNMT1
DNMT3A
DOT1L
DPF2
DPF3
EED
EGFR
EP300
EP400
EPC1
EPC2
ERCC6
EZH1
EZH2
FBXW7
FGFR3
FOXL2
GATAD2A
GATAD2B
GLTSCR1
H1F0
H3F3A
HCFC1
HDAC9
HELLS
HIST1H1A
HIST2H2BE
HLTF
HNF1A
HRAS
IKZF1
ING3
INO80
INO80B
INO80C
INO80D
INO80E
JARID2
JHDM1D
JMJD1C
KDM3B
KDM5A
KDM5C
KDM6A
KIT
KRAS
L3MBTL1
LMNA
LMNB1
LMNB2
MBD1
MBD2
MBD3
MCRS1
MECOM
MED12
MEN1
MLL2
MLL3
MORF4L1
MORF4L2
MRGBP
MSH6
MTA1
MTA2
MTA3
MTF2
MUM1
MYBBP1A
MYC
NCOA1
NCOA2
NCOA3
NCOR1
NF1
NF2
NFRKB
NONO
NRAS
NSD1
NUMA1
PAX5
PBRM1
PCGF1
PCGF2
PDE4DIP
PDGFRA
PHC1
PHC2
PHC3
PHF1
PHF19
PIK3CA
POLE3
PRDM1
PRDM16
PRDM9
PTCH1
PTEN
RAD54B
RAD54L2
RB1
RBBP4
RBBP5
RBBP7
RBM14
RING1
RNF2
RSF1
RTF1
RUVBL1
RUVBL2
SCAI
SCYL1
SET
SETD1A
SETD2
SETD5
SETDB1
SFPQ
SIN3A
SMAD4
SMARCA1
SMARCA2
SMARCA4
SMARCA5
SMARCAL1
SMARCB1
SMARCC1
SMARCC2
SMARCD1
SMARCD2
SMARCD3
SMARCE1
SOCS1
SRCAP
SRRM2
SSX1
SUPT16H
SUV420H1
SUZ12
TAF1
TBL1XR1
TET2
TFPT
TNFAIP3
TNFRSF14
TOP2A
TOP2B
TP53
TRRAP
TTF2
UCHL5
VDR
VHL
VPS72
WDR5
WDR82
WHSC1
WHSC1L1
WIPF2
YEATS4
YY1
ZMPSTE24
ZNF521
ZNHIT1
