## Supplementaray Table 4 for "*ARID2* deficiency promotes tumor progression and is associated with higher sensitivity to PARP inhibition in lung cancer"

### Sheet: Oncodrivefml results
Suppl. Table 4. Oncodrive FML analysis results on the mutations identified in discovery cohort.
GENE_ID	MUTS	MUTS_RECURRENCE	SAMPLES	P_VALUE	Q_VALUE	P_VALUE_NEG	Q_VALUE_NEG	SNP	MNP	INDELS	SYMBOL
TP53	20	17	20	1e-07	5.4e-06	1	1	19	0	1	TP53
ARID2	5	5	5	0.00028	0.00756	0.99972	1	3	0	2	ARID2
RB1	5	5	4	0.00358	0.06444	0.99642	1	5	0	0	RB1
FBXW7	3	3	3	0.01486	0.20061	0.98514	1	2	0	1	FBXW7
MTA3	3	3	3	0.03414	0.33003	0.96587	1	3	0	0	MTA3
KRAS	4	3	4	0.03667	0.33003	0.96344	1	4	0	0	KRAS
NF1	5	5	3	0.05131	0.3801	0.94869	1	4	0	1	NF1
SMARCA4	2	2	2	0.05735	0.3801	0.94278	1	2	0	0	SMARCA4
PDGFRA	4	4	3	0.06335	0.3801	0.93665	1	4	0	0	PDGFRA
EP400	3	3	3	0.07886	0.425844	0.92114	1	3	0	0	EP400
SMAD4	2	2	2	0.12317	0.562179	0.87694	1	2	0	0	SMAD4
APC	3	3	3	0.13894	0.562179	0.86107	1	3	0	0	APC
BRAF	2	2	2	0.14393	0.562179	0.85614	1	2	0	0	BRAF
ATRX	2	2	2	0.14575	0.562179	0.85425	1	2	0	0	ATRX
SETD2	3	3	3	0.17607	0.57052	0.82393	1	3	0	0	SETD2
PRDM9	6	6	5	0.18726	0.57052	0.81274	1	6	0	0	PRDM9
JARID2	2	2	2	0.1966	0.57052	0.80349	1	2	0	0	JARID2
ARID1A	2	2	2	0.21468	0.57052	0.78546	1	2	0	0	ARID1A
CHD7	7	6	7	0.24309	0.57052	0.75691	1	7	0	0	CHD7
PIK3CA	2	2	2	0.25132	0.57052	0.74875	1	2	0	0	PIK3CA
SSX1	2	2	2	0.25145	0.57052	0.74857	1	2	0	0	SSX1
CHD2	2	2	2	0.25699	0.57052	0.74322	1	2	0	0	CHD2
KMT2D	6	6	6	0.27057	0.57052	0.72943	1	6	0	0	KMT2D
BAZ1B	2	2	2	0.27153	0.57052	0.72847	1	2	0	0	BAZ1B
INO80	3	3	3	0.281	0.57052	0.71901	1	3	0	0	INO80
PTEN	2	2	2	0.28497	0.57052	0.71529	1	2	0	0	PTEN
KDM5A	2	2	2	0.28526	0.57052	0.71487	1	2	0	0	KDM5A
CHD6	5	5	5	0.30763	0.593286	0.69237	1	5	0	0	CHD6
SMARCB1	2	2	2	0.3908	0.680061	0.60929	1	2	0	0	SMARCB1
ATF7IP	3	3	3	0.39542	0.680061	0.60458	1	3	0	0	ATF7IP
BPTF	2	2	2	0.42258	0.680061	0.57756	1	2	0	0	BPTF
CHD3	3	3	3	0.42827	0.680061	0.57176	1	3	0	0	CHD3
PDE4DIP	6	6	6	0.43002	0.680061	0.56998	1	5	0	1	PDE4DIP
BAZ1A	2	2	2	0.4352	0.680061	0.56497	1	2	0	0	BAZ1A
NCOA2	5	5	3	0.44078	0.680061	0.55923	1	5	0	0	NCOA2
ZNF521	3	3	3	0.47871	0.682418	0.52135	1	3	0	0	ZNF521
SETDB1	2	2	2	0.47962	0.682418	0.52043	1	2	0	0	SETDB1
ERCC6	3	2	2	0.48022	0.682418	0.51985	1	3	0	0	ERCC6
NUMA1	2	2	2	0.50315	0.693347	0.49688	1	2	0	0	NUMA1
KMT2C	14	9	11	0.52307	0.693347	0.47694	1	14	0	0	KMT2C
EGFR	2	2	2	0.52643	0.693347	0.47361	1	2	0	0	EGFR
ACTR8	2	2	2	0.54771	0.701268	0.45244	1	2	0	0	ACTR8
TRRAP	2	2	2	0.57223	0.701268	0.42777	1	2	0	0	TRRAP
HLTF	2	2	2	0.5764	0.701268	0.42368	1	2	0	0	HLTF
BRPF1	2	2	2	0.58439	0.701268	0.41561	1	2	0	0	BRPF1
TOP2A	2	2	2	0.59914	0.701288	0.40087	1	2	0	0	TOP2A
CTCF	4	4	4	0.61038	0.701288	0.38964	1	4	0	0	CTCF
RSF1	2	2	2	0.67339	0.756031	0.32664	1	2	0	0	RSF1
ING3	2	2	2	0.71472	0.756031	0.28529	1	2	0	0	ING3
SRRM2	2	2	2	0.71555	0.756031	0.28448	1	2	0	0	SRRM2
RBBP5	2	2	2	0.72868	0.756031	0.27139	1	2	0	0	RBBP5
PTCH1	2	2	2	0.73482	0.756031	0.26525	1	2	0	0	PTCH1
HDAC9	8	8	8	0.74203	0.756031	0.25797	1	8	0	0	HDAC9
MECOM	2	2	2	0.86373	0.86373	0.13628	1	2	0	0	MECOM
CHD5	1	1	1	0.02526		0.97474		0	0	1	CHD5
CHD8	1	1	1	0.04027		0.9623		1	0	0	CHD8
ATM	1	1	1	0.05244		0.94756		0	0	1	ATM
PRDM1	1	1	1	0.06024		0.93976		0	0	1	PRDM1
EZH2	1	1	1	0.06408		0.93592		0	0	1	EZH2
CHD4	1	1	1	0.07546		0.92928		1	0	0	CHD4
BAP1	1	1	1	0.08245		0.92321		1	0	0	BAP1
RNF2	1	1	1	0.08808		0.91592		1	0	0	RNF2
DOT1L	1	1	1	0.09896		0.90223		1	0	0	DOT1L
NF2	1	1	1	0.12941		0.87643		1	0	0	NF2
DDX3X	1	1	1	0.13367		0.86863		1	0	0	DDX3X
TAF1	1	1	1	0.17155		0.83127		1	0	0	TAF1
SMARCA1	1	1	1	0.24469		0.75957		1	0	0	SMARCA1
MBD2	1	1	1	0.25526		0.74533		1	0	0	MBD2
SMARCE1	1	1	1	0.26667		0.73482		1	0	0	SMARCE1
SIN3A	1	1	1	0.27787		0.72404		1	0	0	SIN3A
CBX8	1	1	1	0.27792		0.72258		1	0	0	CBX8
CHD1	1	1	1	0.29229		0.70945		1	0	0	CHD1
EP300	1	1	1	0.31617		0.68409		1	0	0	EP300
SUZ12	1	1	1	0.3358		0.66665		1	0	0	SUZ12
CTCFL	1	1	1	0.34666		0.65414		1	0	0	CTCFL
MSH6	1	1	1	0.39979		0.60135		1	0	0	MSH6
KIT	2	2	1	0.41749		0.58252		2	0	0	KIT
RING1	1	1	1	0.48223		0.51817		1	0	0	RING1
CREBBP	1	1	1	0.48615		0.51457		1	0	0	CREBBP
PHC3	1	1	1	0.49185		0.50899		1	0	0	PHC3
MBD3	1	1	1	0.49501		0.50565		1	0	0	MBD3
LMNA	1	1	1	0.53264		0.46777		1	0	0	LMNA
LMNB2	1	1	1	0.53802		0.46381		1	0	0	LMNB2
PCGF1	1	1	1	0.54814		0.45337		1	0	0	PCGF1
MBD1	1	1	1	0.56255		0.43748		1	0	0	MBD1
TOP2B	1	1	1	0.56916		0.43155		1	0	0	TOP2B
PHF1	1	1	1	0.59575		0.40432		1	0	0	PHF1
CBX2	1	1	1	0.61433		0.38596		1	0	0	CBX2
RTF1	1	1	1	0.6175		0.38396		1	0	0	RTF1
KDM3B	1	1	1	0.61911		0.38116		1	0	0	KDM3B
ACTL6B	1	1	1	0.63796		0.36297		1	0	0	ACTL6B
DPF2	1	1	1	0.65195		0.34871		1	0	0	DPF2
SET	1	1	1	0.6601		0.34052		1	0	0	SET
WIPF2	1	1	1	0.68285		0.318		1	0	0	WIPF2
ACTB	1	1	1	0.68342		0.31728		1	0	0	ACTB
TNFRSF14	1	1	1	0.68483		0.31569		1	0	0	TNFRSF14
NCOA3	1	1	1	0.68796		0.31234		1	0	0	NCOA3
RAD54L2	1	1	1	0.70263		0.29762		1	0	0	RAD54L2
NFRKB	1	1	1	0.73148		0.26859		1	0	0	NFRKB
L3MBTL1	1	1	1	0.73924		0.26108		1	0	0	L3MBTL1
WHSC1	1	1	1	0.7481		0.25207		1	0	0	WHSC1
SMARCD1	1	1	1	0.75457		0.24559		1	0	0	SMARCD1
TTF2	1	1	1	0.80161		0.19863		1	0	0	TTF2
ASXL1	1	1	1	0.87938		0.1207		1	0	0	ASXL1
SRCAP	1	1	1	0.94595		0.05424		1	0	0	SRCAP
SMARCC2	2	2	1	0.95082		0.04919		2	0	0	SMARCC2
BRD8	2	2	1	0.95449		0.04551		2	0	0	BRD8
IKZF1	1	1	1	0.95585		0.04481		1	0	0	IKZF1
JMJD1C	1	1	1	0.98467		0.01641		1	0	0	JMJD1C
TET2	1	1	1	0.99826		0.00333		1	0	0	TET2
